# A widespread family of heat-resistant obscure (Hero) proteins protect against protein instability and aggregation

**DOI:** 10.1101/816124

**Authors:** Kotaro Tsuboyama, Tatsuya Osaki, Eriko Suzuki-Matsuura, Hiroko Kozuka-Hata, Yuki Okada, Masaaki Oyama, Yoshiho Ikeuchi, Shintaro Iwasaki, Yukihide Tomari

**Affiliations:** Department of Computational Biology and Medical Sciences, Graduate School of Frontier Sciences, The University of Tokyo, Bunkyo-ku, Tokyo 113-0032, Japan.; Laboratory of RNA Function, Institute for Quantitative Biosciences, The University of Tokyo, Bunkyo-ku, Tokyo 113-0032, Japan.; Biomolecular and Cellular Engineering laboratory, Institute of Industrial Science, The University of Tokyo, Meguro-ku, Tokyo 153-8505, Japan; Department of Chemistry and Biotechnology, School of Engineering, The University of Tokyo, Bunkyo-ku, Tokyo 113-0032, Tokyo, Japan; RNA Systems Biochemistry Laboratory, RIKEN Cluster for Pioneering Research, Wako, Saitama 351-0198, Japan; Medical Proteomics Laboratory, The Institute of Medical Science, The University of Tokyo, Minato-ku, Tokyo 108-8639, Japan; Laboratory of Pathology and Development, Institute for Quantitative Biosciences, The University of Tokyo, Bunkyo-ku, Tokyo 113-0032, Japan

## Abstract

Proteins are typically denatured and aggregated by heat. Exceptions to this principle include highly disordered and heat-resistant proteins found in extremophiles, which help these organisms tolerate extreme conditions such as drying, freezing, and high salinity. In contrast, the functions of heat-soluble proteins in non-extremophilic organisms including humans remain largely unexplored. Here we report that heat-resistant obscure (Hero) proteins, which remain soluble after boiling at 95°C, are widespread in *Drosophila* and humans. Hero proteins are hydrophilic and highly charged, and function to stabilize various “client” proteins, protecting them from denaturation even under stress conditions such as heat shock, desiccation, and exposure to organic solvents. Hero proteins can also block several different types of pathological protein aggregations in cells and in *Drosophila* strains that model neurodegenerative diseases. Moreover, Hero proteins can extend lifespan of *Drosophila*. Our study reveals that organisms naturally use Hero proteins as molecular shields to stabilize protein functions, highlighting their biotechnological and therapeutic potential.
