## Supplemental Table S1 for "A widespread family of heat-resistant obscure (Hero) proteins protect against protein instability and aggregation"

### Sheet: Sheet1
Name	Amino acid sequence
GST_100AA_1	DIISKTKEAIVPEKYHMPAKRGQETPVLNYYLLIASLTNIKDFMDKGDPLIFDPFKQYSSAKRDLKADHGLFLKLPVECGWYVRCGLLRYLEMGHMEEWD
GST_100AA_2	CRPAIVMHGVEKTEDMKIWLLWKKSKLNPIENEKALQVLPDPRDALRLCPELDHGMFDKMVPSDAGGIKYAFYYEGSHGKYLFSIFLQTRLDKIETDYLY
GST_100AA_3	CDAKFLGILLLKLKKYKHIQDHDFRIKHIDVLGPVPGLMYAESDCIYTPAEIATYDEYFKREEPYMWKELVWESGLDDLSMANTGFSRPMPNLKLQVKGR
Hero45_100AA_1	RRQAGVGKIRMDTGPAANGSRDNGKKVKVKDSLASFKNAREEPGFPQDLTKSKYHEIRGGDEERDRPPRGIDGPSHGVEGLHGNFEQVESWRSLAEQGTE
Hero45_100AA_2	RPKLEQVGLAEPFRSPGKTRSEHTNHEDNGEERLMGAVGKGGQGDFRHSATVADRGIGVEFRESANKYKKEPLGKIQVQGDWNSDARGDPDGRESSKPRI
Hero45_100AA_3	QNANQGARPFAGFLAVPDKEQREKDIFEQGPERLLGSPDGGGSGYRGRIKKMVRDHPGKSSHSDAKEKSRRGVTPWDEDRSVEEGAERGVNTILGTEHNK
Hero7_100AA_1	QAKARSAAKGEMEQAKRNQIKSEQRAEKKSMNQQRKTQGLQNDEGRSSRDARIKLQPKKVMDKQGDDKKDQKEKDTRSKRPGLRKKRNVQRENEKSKAMM
Hero7_100AA_2	KKNDKSKRDKQVRKSAKIKQGQNRMQKAQLNKQMSTKSRQQQLREDPKEGRQGREADSGEKEKAPERRKSKDKADQRMNTAELKSGARRVKKADEIMMQN
Hero7_100AA_3	QKMVKKQGQIKKDKKDRQAKENQNKELAKQRRGVSEKEMDTILAQEDMSPAAKRDKEMDGMQSKRNSKSKRKRQARGEKQTDPGLRRKSKSARQARENQN
Hero11_100AA_1	GKPKQAKLSEKSSFQAPAVGPLVKRRENARRAKAVTKLQEKKHIAKTVMKSVKKKLIASKNTASMSKRAQASPKQGLVKGQHARAPKAIKAALKGGPAKD
Hero11_100AA_2	SAPSKVKQRIVPKNKSAAKKPFSSDAVKRKSQKERAEMTGVKEGAKLKKALAAKPLIKPAPMKKATAAKNRAHIAVKVKAKHGSGQGQTLQKLRLGSRAQ
Hero11_100AA_3	QMSPKQKRTSAKVKAVGILAKLKPSASQLAHNSAKKAEKRVPLIKVTIGPQLAGKAQSDVNMLRSAKGAKKVKEKPFKARGAKSKQTAHPRKAKEGRKAA
GST_42AA_1	HLEFVNFVPIGPCGDLYRLEEQKLAYKDMMIRSDAYKGKWTL
GST_42AA_2	FESFYMEPLLWTDKINHLYYLIGAKDPVLGKRDVKREQAMGC
Hero45_42AA_1	QGDRRKLSNGENDQAEDETKFPGHGPRKPAIGAKESSRGVVL
Hero45_42AA_2	PRRAKIEHQLAKDNDRGSGGGVANRKPEEQGSGPKDVETSLF
Hero7_42AA_1	QSDEPMIVRQAQRKMDQRKKKGLEKKADAKKNGNERSQRSAT
Hero7_42AA_2	RKQDKNGRKSEKLNAMGQAADMKSERERVISPTQQQKKADKR
Hero11_42AA_1	RAKKPKQKHKKAGRKGGAAMAVSPLLPVAVLNSRQESKKIAT
Hero11_42AA_2	GKKHRRTANAAAAVKQAQGVKKPPKSKGLLMPLQKIRSASEK
