## Supplemental Table S2 for "A widespread family of heat-resistant obscure (Hero) proteins protect against protein instability and aggregation"

### Sheet: Sheet1
Target Gene		gRNA seqence
NT	1	GGTCTCTGTACGGGCCGCCC
NT	2	TTCGTAGGAACTAAACTGTA
HSF1	1	ACAGAAAGTCGTCAACAAGG
HSF1	2	CCGGCGGGAGCATAGACGAG
Hero9	1	TCGGGCCCCAACGGAGACCT
Hero9	2	CCCGCAATGTCGGGCCCCAA
Hero20	1	GCTGAACGCTTCACCCCATG
Hero20	2	CAGAGAGTCTCACCCGCATG
Hero13	1	TGGAGAGGAAGACCGCCCTT
Hero13	2	GCAGCCTATGCAGAATGGAG
Hero45	1	CGTCAAATAACTGGTCGAAT
Hero45	2	CGACGAATCGGACCCCTTCG
Hero7	1	AAAGCAGAGCGACTCGGTTA
Hero7	2	AAGGGAAAGCGCCGAGATGA
Hero11	1	GCGTGCCGGACCATGGCGCA
Hero11	2	CGCTGCCGTCTTACTCTTTG
